# Trophic interactions in microbiomes influence plant host population size and ecosystem function

**DOI:** 10.1101/2023.03.06.531362

**Authors:** Jiaqi Tan, Na Wei, Martin M. Turcotte

## Abstract

Plant microbiomes that comprise diverse microorganisms, including prokaryotes, eukaryotes, and viruses are the key determinant of plant population dynamics and ecosystem function. Despite their importance, little is known about how interactions, especially trophic interactions, between microbes from different domains modify the importance of microbiomes for plant hosts and ecosystems. Using the common duckweed *Lemna minor*, we experimentally examined the effects of predation (by bacterivorous protozoa) and parasitism (by bacteriophage) within microbiomes on plant population size and ecosystem phosphorus removal. Our results revealed that predation increased plant population size and phosphorus removal whereas parasitism showed the opposite pattern. The structural equation modeling further pointed out that predation and parasitism affected plant population size and ecosystem function via distinct mechanisms that were both mediated by microbiomes. Our results highlight the importance of understanding microbial trophic interactions for predicting the outcomes and ecosystem impacts of plant-microbiome symbiosis.
