## Supplemental tables for "Trophic interactions in microbiomes influence plant host population size and ecosystem function"

### Sheet: Table S1
Table S1 The effects of individual predictors on duckweed population size.
Predicators included host genotype (A and B), microbiome source (1 and 2), and trophic interaction (control, parasitism, and predation), as well as their two-way and three-way interactions. Sum Sq, type III sum of squares. df1 and df2, degrees of freedom computed using the package emmeans. R2, variance explained by the predictors. *P < 0.05; **P < 0.01; ***P < 0.001 Least-squares means and planne…
		ANOVA table with Type III sums of squares
Response variable	Predictors	Sum Sq	df1	df2	F	P
Duckweed population size (log)	Genotype	0.263	1	24	3.507	0.0733
	Microbiome source	0.8644	1	24	11.525	0.0024	**
	Trophic interaction	19.4392	2	24	129.596	<.0001	***
	Genotype:Microbiome source	0.0367	1	24	0.489	0.4909
	Genotype:Trophic interaction	0.0235	2	24	0.156	0.8561
	Microbiome source:Trophic interaction	0.3036	2	24	2.024	0.154
	Genotype:Microbiome source:Trophic interaction	0.2576	2	24	1.718	0.2008
	R2: 0.890
Least-squares means (LS-means) within the above model
Fig. 1a		LS-mean	SE
	Microbiome source 1_Control	3.65	0.112
	Microbiome source 2_Control	3.32	0.112
	Microbiome source 1_Parasitism	2.43	0.112
	Microbiome source 2_Parasitism	1.9	0.112
	Microbiome source 1_Predation	3.93	0.112
	Microbiome source 2_Predation	3.85	0.112
Planned contrasts within the above model
Fig. 1a		df	F	P
	Microbiome source 1: Control vs. Parasitism	1	59.1054	6.335e-08	***
	Microbiome source 1: Control vs. Predation	1	3.1589	0.08819
	Microbiome source 1: Parasitism vs. Predation	1	89.5926	1.422e-09	***
	Microbiome source 2: Control vs. Parasitism	1	80.411	3.951e-09	***
	Microbiome source 2: Control vs. Predation	1	11.1489	0.002738	**
	Microbiome source 2: Parasitism vs. Predation	1	151.443	7.405e-12	***
	Control: Microbiome source 1 vs. Microbiome source 2	1	4.2196	0.051006
	Parasitism: Microbiome source 1 vs. Microbiome source 2	1	11.1114	0.002776	**
	Predation: Microbiome source 1 vs. Microbiome source 2	1	0.2426	0.62684
	Control vs. Parasitism	1	138.698	1.841e-11	***
	Control vs. Predation	1	13.088	0.001375	**
	Parasitism vs. Predation	1	237	6.158e-14	***

### Sheet: Table S2
Table S2 The effects of individual predictors on total phosphorus concentration.
Predicators included host genotype (A and B), microbiome source (1 and 2), and trophic interaction (control, parasitism, and predation), as well as their two-way and three-way interactions. Sum Sq, type III sum of squares. df1 and df2, degrees of freedom computed using the package emmeans. R2, variance explained by the predictors. *P < 0.05; **P < 0.01; ***P < 0.001 Least squares means and planne…
		ANOVA table with Type III sums of squares
Response variable	Predictors	Sum Sq	df1	df2	F	P
Total phosphorus (log)	Genotype	1.6434	1	24	11.715	0.0022	**
	Microbiome source	0.8331	1	24	5.939	0.0226	*
	Trophic interaction	23.2628	2	24	82.915	<.0001	***
	Genotype:Microbiome source	0.0036	1	24	0.026	0.8742
	Genotype:Trophic interaction	1.8805	2	24	6.703	0.0049	**
	Microbiome source:Trophic interaction	0.1439	2	24	0.513	0.6052
	Genotype:Microbiome source:Trophic interaction	0.2203	2	24	0.785	0.4674
	R2: 0.851
Least-squares means (LS-means) within the above model
Fig. 1b		LS-mean	SE
	Microbiome source 1_Control	1.74	0.153
	Microbiome source 2_Control	2.22	0.153
	Microbiome source 1_Parasitism	3.03	0.153
	Microbiome source 2_Parasitism	3.22	0.153
	Microbiome source 1_Predation	1.04	0.153
	Microbiome source 2_Predation	1.29	0.153
Planned contrasts within the above model
Fig. 1b		df	F	P
	Microbiome source 1: Control vs. Parasitism	1	35.884	3.489e-06	***
	Microbiome source 1: Control vs. Predation	1	10.354	0.0036794	**
	Microbiome source 1: Parasitism vs. Predation	1	84.788	2.401e-09	***
	Microbiome source 2: Control vs. Parasitism	1	21.433	0.0001065	***
	Microbiome source 2: Control vs. Predation	1	18.36	0.000256	***
	Microbiome source 2: Parasitism vs. Predation	1	79.466	4.412e-09	***
	Control: Microbiome source 1 vs. Microbiome source 2	1	4.9119	0.0364	*
	Parasitism: Microbiome source 1 vs. Microbiome source 2	1	0.7319	0.4007
	Predation: Microbiome source 1 vs. Microbiome source 2	1	1.3206	0.2618
	Control vs. Parasitism	1	56.391	9.495e-08	***
	Control vs. Predation	1	28.144	1.923e-05	***
	Parasitism vs. Predation	1	164.211	3.172e-12	***

### Sheet: Table S3
Table S3 The effects of individual predictors on bacterial abundance (OD570).
Predicators included host genotype (A and B), microbiome source (1 and 2), and trophic interaction (control, parasitism, and predation), as well as their two-way and three-way interactions. Sum Sq, type III sum of squares. df1 and df2, degrees of freedom computed using the package emmeans. R2, variance explained by the predictors. *P < 0.05; **P < 0.01; ***P < 0.001 Least-squares means and planne…
		ANOVA table with Type III sums of squares
Response variable	Predictors	Sum Sq	df1	df2	F	P
Bacterial OD	Genotype	0.01626	1	24	0.401	0.5326
	Microbiome source	3e-05	1	24	0.001	0.9784
	Trophic interaction	0.33797	2	24	4.167	0.028	*
	Genotype:Microbiome source	0.00032	1	24	0.008	0.9302
	Genotype:Trophic interaction	0.21933	2	24	2.704	0.0873
	Microbiome source:Trophic interaction	0.96753	2	24	11.929	0.0003	***
	Genotype:Microbiome source:Trophic interaction	0.01793	2	24	0.221	0.8033
	R2: 0.524
Least-squares means (LS-means) within the above model
Fig. 2a		LS-mean	SE
	Microbiome source 1_Control	0.958	0.0822
	Microbiome source 2_Control	0.846	0.0822
	Microbiome source 1_Parasitism	0.731	0.0822
	Microbiome source 2_Parasitism	1.179	0.0822
	Microbiome source 1_Predation	0.893	0.0822
	Microbiome source 2_Predation	0.563	0.0822
Planned contrasts within the above model
Fig. 2a		df	F	P
	Microbiome source 1: Control vs. Parasitism	1	3.8064	0.062825
	Microbiome source 1: Control vs. Predation	1	0.3094	0.583223
	Microbiome source 1: Parasitism vs. Predation	1	1.9455	0.175852
	Microbiome source 2: Control vs. Parasitism	1	8.2444	0.008407	**
	Microbiome source 2: Control vs. Predation	1	5.8969	0.023031	*
	Microbiome source 2: Parasitism vs. Predation	1	28.0865	1.95e-05	***
	Control: Microbiome source 1 vs. Microbiome source 2	1	0.9363	0.342886
	Parasitism: Microbiome source 1 vs. Microbiome source 2	1	14.8587	0.0007601	***
	Predation: Microbiome source 1 vs. Microbiome source 2	1	8.0643	0.0090509	**
	Control vs. Parasitism	1	0.4235	0.52138
	Control vs. Predation	1	4.4538	0.04543	*
	Parasitism vs. Predation	1	7.624	0.01086	*

### Sheet: Table S4
Table S4 ASVs that underlie the difference in the absolute abundances of bacteria between the predation treatment and control treatment identified using random forest classification.
RF, random forest. OOB, out-of-bag error. class.error, classification error. Confusion matrix showed the number of correct vs. incorrect classification. The selected important, non-redundant variables resulted from variable selection that minimized OOB error using package varSelRF. Among the identified 14 non-redundant ASVs that differed between the control and predation treatment, four ASVs were…
Model	Response variable	No. of variables at each split	OOB
RF	Control vs. Predation	2	0.0833
Confusion matrix:		Control	Predation	class.error
	Control	12	0	0
	Predation	2	10	0.166667
Selected important, non-redundant ASVs using backward variable elimination with the package varSelRF
ASV	Mean Decrease Accuracy	Kingdom	Phylum	Class	Order	Family	Genus	Species	Abundance in the Control treatment	Abundance in the Predation treatment	Control > Predation
ASV.16S_0001	0.000981876	Bacteria	Proteobacteria	Gammaproteobacteria	Betaproteobacteriales	Burkholderiaceae	Burkholderia-Caballeronia-Paraburkholderia	NA	17851822150	4402902388	Yes
ASV.16S_0015	0.00140768	Bacteria	Proteobacteria	Gammaproteobacteria	Betaproteobacteriales	Burkholderiaceae	Burkholderia-Caballeronia-Paraburkholderia	NA	2681703419	686804472	Yes
ASV.16S_0020	0.00139048	Bacteria	Proteobacteria	Gammaproteobacteria	Betaproteobacteriales	Burkholderiaceae	Burkholderia-Caballeronia-Paraburkholderia	NA	1149533981	647947219	Yes
ASV.16S_0021	0.00240837	Bacteria	Proteobacteria	Gammaproteobacteria	Betaproteobacteriales	Burkholderiaceae	Burkholderia-Caballeronia-Paraburkholderia	NA	1269475664	306034619	Yes
ASV.16S_0009	0.00191151	Bacteria	Proteobacteria	Gammaproteobacteria	Betaproteobacteriales	Burkholderiaceae	Achromobacter	NA	1794122120	2973239305	No
ASV.16S_0018	0.00522446	Bacteria	Proteobacteria	Alphaproteobacteria	Rhizobiales	Xanthobacteraceae	Azorhizobium	caulinodans	405612505	1174795499	No
ASV.16S_0024	0.00220498	Bacteria	Actinobacteria	Actinobacteria	Micrococcales	Microbacteriaceae	Microbacterium	NA	464484239	742817965	No
ASV.16S_0029	0.00344127	Bacteria	Actinobacteria	Actinobacteria	Micrococcales	Microbacteriaceae	Microbacterium	NA	244361995	875431621	No
ASV.16S_0038	0.00139167	Bacteria	Proteobacteria	Alphaproteobacteria	Sphingomonadales	Sphingomonadaceae	Sphingomonas	NA	104066218	293938679	No
ASV.16S_0044	0.00448427	Bacteria	Actinobacteria	Actinobacteria	Micrococcales	Microbacteriaceae	Microbacterium	NA	115376580	332719839	No
ASV.16S_0050	0.00164776	Bacteria	Actinobacteria	Actinobacteria	Micrococcales	Microbacteriaceae	Microbacterium	NA	74732753	204146973	No
ASV.16S_0068	0.00164722	Bacteria	Proteobacteria	Alphaproteobacteria	Rhizobiales	Xanthobacteraceae	Xanthobacter	NA	47613758	123776763	No
ASV.16S_0070	0.00253571	Bacteria	Actinobacteria	Actinobacteria	Micrococcales	Microbacteriaceae	Microbacterium	NA	34020957	134718837	No
ASV.16S_0190	0.00409683	Bacteria	Actinobacteria	Actinobacteria	Micrococcales	Microbacteriaceae	Microbacterium	NA	3853142	35334919	No

### Sheet: Table S5
Table S5 The effects of individual predictors on bacterial richness (ASVs).
Predicators included host genotype (A and B), microbiome source (1 and 2), and trophic interaction (control, parasitism, and predation), as well as their two-way and three-way interactions. Sum Sq, type III sum of squares. df1 and df2, degrees of freedom computed using the package emmeans. R2, variance explained by the predictors. *P < 0.05; **P < 0.01; ***P < 0.001 Least-squares means and planne…
		ANOVA table with Type III sums of squares
Response variable	Predictors	Sum Sq	df1	df2	F	P
Bacterial richness	Genotype	1820.4	1	24	5.464	0.0281	*
	Microbiome source	28.4	1	24	0.085	0.7727
	Trophic interaction	17360.7	2	24	26.054	<.0001	***
	Genotype:Microbiome source	215.1	1	24	0.646	0.4296
	Genotype:Trophic interaction	1841.1	2	24	2.763	0.0832
	Microbiome source:Trophic interaction	4803.4	2	24	7.209	0.0035	**
	Genotype:Microbiome source:Trophic interaction	145.1	2	24	0.218	0.8059
	R2: 0.692
Least-squares means (LS-means) within the above model
Fig. 2b		LS-mean	SE
	Microbiome source 1_Control	168	7.45
	Microbiome source 2_Control	162	7.45
	Microbiome source 1_Parasitism	102	7.45
	Microbiome source 2_Parasitism	135	7.45
	Microbiome source 1_Predation	176	7.45
	Microbiome source 2_Predation	154	7.45
Planned contrasts within the above model
Fig. 2b		df	F	P
	Microbiome source 1: Control vs. Parasitism	1	39.2236	1.792e-06	***
	Microbiome source 1: Control vs. Predation	1	0.5763	0.45516
	Microbiome source 1: Parasitism vs. Predation	1	49.3087	2.926e-07	***
	Microbiome source 2: Control vs. Parasitism	1	6.8097	0.01537	*
	Microbiome source 2: Control vs. Predation	1	0.6763	0.41895
	Microbiome source 2: Parasitism vs. Predation	1	3.1938	0.08655
	Control: Microbiome source 1 vs. Microbiome source 2	1	0.2724	0.606519
	Parasitism: Microbiome source 1 vs. Microbiome source 2	1	9.8059	0.004532	**
	Predation: Microbiome source 1 vs. Microbiome source 2	1	4.4245	0.046093	*
	Control vs. Parasitism	1	39.36	1.745e-06	***
	Control vs. Predation	1	0.002	0.9647
	Parasitism vs. Predation	1	38.8	1.945e-06	***

### Sheet: Table S6
Table S6 ASVs that were differentially depleted (relative abundances) in the parasitism treatment relative to control treatment identified by edgeR.
logFC, log2 fold change; logCPM, log2 counts per million; P adjusted, Benjamini–Hochberg adjusted P values for false discover rate control (alpha = 0.05). 57 ASVs were identified as significantly depleted in the parasitism treatment relative to the control using a generalized linear model with negative binomial errors in edgeR. The design matrix included Genotype + Microbiome source + Trophic int…
ASV	Kingdom	Phylum	Class	Order	Family	Genus	Species	logFC	logCPM	F	P	P adjusted	Counts in the Control treatment	Counts in the Parasitism treatment
ASV.16S_0005	Bacteria	Proteobacteria	Alphaproteobacteria	Rhizobiales	Rhizobiaceae	Allorhizobium-Neorhizobium-Pararhizobium-Rhizobium	NA	-2.17558	15.9461	14.3757	0.000437814	0.0135996	38350	4591
ASV.16S_0011	Bacteria	Proteobacteria	Alphaproteobacteria	Rhizobiales	Beijerinckiaceae	Methylobacterium	NA	-1.86724	14.6451	25.4015	7.82062e-06	0.00181803	7080	1759
ASV.16S_0015	Bacteria	Proteobacteria	Gammaproteobacteria	Betaproteobacteriales	Burkholderiaceae	Burkholderia-Caballeronia-Paraburkholderia	NA	-1.51096	14.322	11.8243	0.00125901	0.0215769	12790	3942
ASV.16S_0017	Bacteria	Proteobacteria	Alphaproteobacteria	Sphingomonadales	Sphingomonadaceae	Sphingomonas	NA	-1.63655	14.3476	11.4969	0.00144803	0.0224896	6116	2632
ASV.16S_0020	Bacteria	Proteobacteria	Gammaproteobacteria	Betaproteobacteriales	Burkholderiaceae	Burkholderia-Caballeronia-Paraburkholderia	NA	-1.70731	13.3099	15.7797	0.000250579	0.00957983	5450	1232
ASV.16S_0021	Bacteria	Proteobacteria	Gammaproteobacteria	Betaproteobacteriales	Burkholderiaceae	Burkholderia-Caballeronia-Paraburkholderia	NA	-1.48199	13.2404	10.5695	0.00216432	0.0250155	6059	1900
ASV.16S_0022	Bacteria	Proteobacteria	Alphaproteobacteria	Caulobacterales	Caulobacteraceae	Brevundimonas	NA	-2.01668	13.1991	14.8977	0.000355144	0.0117671	4314	875
ASV.16S_0023	Bacteria	Proteobacteria	Alphaproteobacteria	Sphingomonadales	Sphingomonadaceae	Sphingomonas	NA	-2.36192	13.025	22.8753	1.84236e-05	0.00228913	4718	668
ASV.16S_0024	Bacteria	Actinobacteria	Actinobacteria	Micrococcales	Microbacteriaceae	Microbacterium	NA	-1.76979	12.9831	17.5365	0.000127287	0.00665773	2300	617
ASV.16S_0025	Bacteria	Proteobacteria	Alphaproteobacteria	Rhizobiales	Beijerinckiaceae	Methylobacterium	NA	-2.36477	12.9859	13.1552	0.000720496	0.0162767	1997	341
ASV.16S_0026	Bacteria	Proteobacteria	Alphaproteobacteria	Sphingomonadales	Sphingomonadaceae	Sphingomonas	NA	-2.29378	12.8261	29.0277	2.41849e-06	0.00120199	3220	598
ASV.16S_0029	Bacteria	Actinobacteria	Actinobacteria	Micrococcales	Microbacteriaceae	Microbacterium	NA	-1.23693	12.7445	12.2373	0.00105694	0.0215769	1199	492
ASV.16S_0033	Bacteria	Proteobacteria	Alphaproteobacteria	Sphingomonadales	Sphingomonadaceae	Sphingomonas	NA	-2.11378	12.2247	13.2581	0.000690528	0.0162767	1606	369
ASV.16S_0036	Bacteria	Proteobacteria	Alphaproteobacteria	Rhizobiales	Beijerinckiaceae	Bosea	NA	-2.08007	11.7556	11.0171	0.00178073	0.0231683	1804	307
ASV.16S_0044	Bacteria	Actinobacteria	Actinobacteria	Micrococcales	Microbacteriaceae	Microbacterium	NA	-1.55678	11.5233	10.792	0.00196377	0.0243998	568	191
ASV.16S_0046	Bacteria	Proteobacteria	Alphaproteobacteria	Rhizobiales	Xanthobacteraceae	Rhodopseudomonas	boonkerdii	-1.87738	11.1404	15.9152	0.000237629	0.00957983	911	237
ASV.16S_0048	Bacteria	Proteobacteria	Alphaproteobacteria	Sphingomonadales	Sphingomonadaceae	Sphingomonas	NA	-2.65428	10.9173	17.0344	0.000154124	0.0069636	833	141
ASV.16S_0049	Bacteria	Proteobacteria	Gammaproteobacteria	Betaproteobacteriales	Burkholderiaceae	Burkholderia-Caballeronia-Paraburkholderia	NA	-1.56586	10.7813	8.97107	0.00442169	0.0392425	867	247
ASV.16S_0050	Bacteria	Actinobacteria	Actinobacteria	Micrococcales	Microbacteriaceae	Microbacterium	NA	-1.48866	10.8843	8.90172	0.00456394	0.0394923	358	129
ASV.16S_0059	Bacteria	Proteobacteria	Alphaproteobacteria	Sphingomonadales	Sphingomonadaceae	Sphingomonas	NA	-2.11773	10.5878	11.0992	0.00171853	0.0231683	832	136
ASV.16S_0061	Bacteria	Proteobacteria	Alphaproteobacteria	Rhizobiales	Xanthobacteraceae	Rhodopseudomonas	boonkerdii	-1.88522	10.5827	10.3928	0.00233891	0.025832	612	154
ASV.16S_0062	Bacteria	Proteobacteria	Alphaproteobacteria	Rhizobiales	Beijerinckiaceae	Methylobacterium	NA	-5.13736	10.6779	21.017	3.53935e-05	0.00351811	460	23
ASV.16S_0064	Bacteria	Proteobacteria	Alphaproteobacteria	Sphingomonadales	Sphingomonadaceae	Sphingomonas	NA	-3.25229	10.3003	19.0631	7.19107e-05	0.00510566	755	74
ASV.16S_0075	Bacteria	Proteobacteria	Alphaproteobacteria	Rhizobiales	Beijerinckiaceae	Methylobacterium	NA	-2.95917	9.76651	10.3318	0.00240261	0.0258465	236	55
ASV.16S_0076	Bacteria	Proteobacteria	Alphaproteobacteria	Rhizobiales	Xanthobacteraceae	Azorhizobium	oxalatiphilum	-2.72841	9.84868	10.2532	0.00248741	0.0258465	270	56
ASV.16S_0099	Bacteria	Proteobacteria	Alphaproteobacteria	Rhizobiales	Beijerinckiaceae	Methylobacterium	NA	-3.50701	9.00382	10.618	0.00211882	0.0250155	207	41
ASV.16S_0101	Bacteria	Proteobacteria	Alphaproteobacteria	Rhizobiales	Rhizobiaceae	Allorhizobium-Neorhizobium-Pararhizobium-Rhizobium	NA	-6.67155	9.11061	26.3646	1.0974e-05	0.00181803	225	0
ASV.16S_0116	Bacteria	Proteobacteria	Alphaproteobacteria	Rhizobiales	Xanthobacteraceae	Rhodopseudomonas	NA	-5.62164	8.65701	13.0192	0.000962983	0.0208088	180	0
ASV.16S_0120	Bacteria	Proteobacteria	Alphaproteobacteria	Rhizobiales	Beijerinckiaceae	Methylobacterium	NA	-4.12178	8.71251	11.3222	0.00156088	0.0231043	139	6
ASV.16S_0123	Bacteria	Proteobacteria	Alphaproteobacteria	Rhizobiales	Beijerinckiaceae	Methylobacterium	populi	-4.85763	8.73555	15.138	0.000709964	0.0162767	122	0
ASV.16S_0129	Bacteria	Proteobacteria	Gammaproteobacteria	Enterobacteriales	Enterobacteriaceae	NA	NA	-3.35901	8.19864	9.02109	0.004322	0.0390552	145	27
ASV.16S_0140	Bacteria	Actinobacteria	Actinobacteria	Micrococcales	Microbacteriaceae	Microbacterium	NA	-4.57159	8.11393	10.2626	0.00385845	0.036182	131	0
ASV.16S_0141	Bacteria	Proteobacteria	Alphaproteobacteria	Rhizobiales	Beijerinckiaceae	Methylobacterium	NA	-3.78864	8.33645	10.4115	0.00273688	0.0272046	49	0
ASV.16S_0167	Bacteria	Proteobacteria	Alphaproteobacteria	Sphingomonadales	Sphingomonadaceae	Sphingomonas	melonis	-4.65017	7.90576	10.8847	0.00306121	0.0292581	131	0
ASV.16S_0183	Bacteria	Actinobacteria	Actinobacteria	Micrococcales	Microbacteriaceae	Microbacterium	NA	-4.7795	8.08951	13.9686	0.000669791	0.0162767	44	0
ASV.16S_0185	Bacteria	Proteobacteria	Gammaproteobacteria	Betaproteobacteriales	Burkholderiaceae	Burkholderia-Caballeronia-Paraburkholderia	NA	-5.51025	7.95284	12.1967	0.00249624	0.0258465	179	0
ASV.16S_0193	Bacteria	Proteobacteria	Gammaproteobacteria	Betaproteobacteriales	Burkholderiaceae	Bordetella	NA	-4.24316	7.81441	13.1348	0.00137899	0.0221084	102	0
ASV.16S_0207	Bacteria	Proteobacteria	Alphaproteobacteria	Rhizobiales	Xanthobacteraceae	Rhodopseudomonas	NA	-4.37166	7.82107	16.0516	0.000310672	0.0110289	84	0
ASV.16S_0214	Bacteria	Proteobacteria	Gammaproteobacteria	Betaproteobacteriales	Burkholderiaceae	Burkholderia-Caballeronia-Paraburkholderia	NA	-4.66206	7.26548	10.5505	0.00431565	0.0390552	84	0
ASV.16S_0215	Bacteria	Actinobacteria	Actinobacteria	Corynebacteriales	Mycobacteriaceae	Mycobacterium	NA	-3.58621	7.60375	9.1163	0.00473336	0.0394923	54	0
ASV.16S_0225	Bacteria	Proteobacteria	Alphaproteobacteria	Rhizobiales	Rhizobiaceae	Ochrobactrum	NA	-3.58219	7.74946	10.3486	0.00280936	0.0273775	40	0
ASV.16S_0247	Bacteria	Proteobacteria	Alphaproteobacteria	Rhizobiales	Rhizobiaceae	Aureimonas	NA	-3.56699	7.62934	11.8693	0.00123516	0.0215769	44	7
ASV.16S_0278	Bacteria	Proteobacteria	Alphaproteobacteria	Rhizobiales	Beijerinckiaceae	Methylobacterium	NA	-3.43264	7.52011	12.5457	0.00115796	0.0215769	25	0
ASV.16S_0314	Bacteria	Proteobacteria	Alphaproteobacteria	Rhizobiales	Beijerinckiaceae	Methylobacterium	NA	-4.25678	7.14891	13.8821	0.000692076	0.0162767	37	0
ASV.16S_0315	Bacteria	Proteobacteria	Gammaproteobacteria	Betaproteobacteriales	Burkholderiaceae	Burkholderia-Caballeronia-Paraburkholderia	NA	-4.52719	7.21871	20.8374	6.04716e-05	0.00500907	72	0
ASV.16S_0328	Bacteria	Proteobacteria	Alphaproteobacteria	Rhizobiales	Beijerinckiaceae	Methylobacterium	NA	-3.58989	7.21724	8.82718	0.00472225	0.0394923	39	4
ASV.16S_0333	Bacteria	Proteobacteria	Alphaproteobacteria	Rhizobiales	Beijerinckiaceae	Methylobacterium	NA	-5.36051	7.23721	18.451	0.000133958	0.00665773	49	0
ASV.16S_0387	Bacteria	Proteobacteria	Alphaproteobacteria	Rhizobiales	Xanthobacteraceae	Oligotropha	NA	-4.25596	7.02438	18.5671	0.000128756	0.00665773	46	0
ASV.16S_0442	Bacteria	Actinobacteria	Actinobacteria	Micrococcales	Microbacteriaceae	Microbacterium	NA	-3.63009	6.96981	11.6369	0.00136376	0.0221084	28	1
ASV.16S_0579	Bacteria	Proteobacteria	Alphaproteobacteria	Rhizobiales	Beijerinckiaceae	Methylobacterium	NA	-3.93684	6.65232	11.2543	0.00267431	0.0271251	30	0
ASV.16S_0692	Bacteria	Proteobacteria	Alphaproteobacteria	Rhizobiales	Rhizobiaceae	NA	NA	-3.41146	6.56457	11.122	0.00204401	0.0247774	23	0
ASV.16S_0783	Bacteria	Actinobacteria	Actinobacteria	Micrococcales	Microbacteriaceae	Microbacterium	NA	-3.05622	6.56512	14.5966	0.000529188	0.015471	11	0
ASV.16S_0994	Bacteria	Proteobacteria	Alphaproteobacteria	Rhizobiales	Rhizobiales_Incertae_Sedis	NA	NA	-3.10632	6.47109	8.50764	0.00616951	0.0494556	13	0
ASV.16S_1123	Bacteria	Proteobacteria	Gammaproteobacteria	Betaproteobacteriales	Burkholderiaceae	NA	NA	-2.18471	6.43939	8.80628	0.00476768	0.0394923	12	1
ASV.16S_1124	Bacteria	Proteobacteria	Alphaproteobacteria	Rhizobiales	Xanthobacteraceae	Oligotropha	NA	-2.8601	6.45503	11.5577	0.00171374	0.0231683	12	0
ASV.16S_1237	Bacteria	Proteobacteria	Alphaproteobacteria	Rhizobiales	Beijerinckiaceae	Methylobacterium	NA	-2.86805	6.35459	11.4111	0.00181803	0.0231683	10	0
ASV.16S_1318	Bacteria	Proteobacteria	Alphaproteobacteria	Sphingomonadales	Sphingomonadaceae	NA	NA	-2.6752	6.40596	10.8419	0.0022917	0.025832	9	0

### Sheet: Table S7
Table S7 The constrained principal coordinates analysis (cPCoA) of bacterial communities.
Predicators included host genotype (A and B), microbiome source (1 and 2), and trophic interaction (control, parasitism, and predation), as well as their two-way and three-way interactions. Sum Sq, type III sum of squares. Df, degree of freedom. %Var, proportion of variation explained. *P < 0.05; **P < 0.01; ***P < 0.001
		cPCoA
Response variable	Predictors	Sum Sq	df	F	P	%Var
Bacterial community	Genotype	0.07843	1	0.9032	0.435	0.0116352
	Microbiome source	2.12387	1	24.4571	0.001	0.315079	***
	Trophic interaction	1.84638	2	10.6309	0.001	0.273913	***
	Genotype:Microbiome source	0.04423	1	1.0761	0.354	0.00656158
	Genotype:Trophic interaction	0.10793	2	1.3131	0.223	0.0160116
	Microbiome source:Trophic interaction	1.4714	2	17.9019	0.001	0.218284	***
	Genotype:Microbiome source:Trophic interaction	0.08457	2	1.0314	0.407	0.0125461
	Residual	0.98394	24			0.145969

### Sheet: Table S8
Table S8 ASVs associated with the second axis of the constrained principal coordinates analysis (cPCoA) of bacterial communities.
cPCoA 2 loading, the loading of individual ASVs on cPCoA 2. We focused on the ASVs with large influence on cPCoA 2 (with a loading ≥ 0.01 or ≤ -0.01, an arbitrarily defined cutoff here). As the parasitism treatment was negatively associated with bacterial cPCoA 2 according to the SEM (Fig. 3), the ASVs on the negative axis of cPCoA 2 were positively associated with the parasitism treatment, and t…
ASV	cPCoA 2 loading	Kingdom	Phylum	Class	Order	Family	Genus	Species
ASV.16S_0005	0.470738	Bacteria	Proteobacteria	Alphaproteobacteria	Rhizobiales	Rhizobiaceae	Allorhizobium-Neorhizobium-Pararhizobium-Rhizobium	NA
ASV.16S_0013	0.159211	Bacteria	Proteobacteria	Alphaproteobacteria	Rhizobiales	Xanthobacteraceae	Xanthobacter	flavus
ASV.16S_0016	0.112829	Bacteria	Proteobacteria	Gammaproteobacteria	Betaproteobacteriales	Burkholderiaceae	Burkholderia-Caballeronia-Paraburkholderia	NA
ASV.16S_0015	0.0891293	Bacteria	Proteobacteria	Gammaproteobacteria	Betaproteobacteriales	Burkholderiaceae	Burkholderia-Caballeronia-Paraburkholderia	NA
ASV.16S_0019	0.0837371	Bacteria	Proteobacteria	Alphaproteobacteria	Rhizobiales	Rhizobiaceae	Allorhizobium-Neorhizobium-Pararhizobium-Rhizobium	NA
ASV.16S_0014	0.0802878	Bacteria	Proteobacteria	Gammaproteobacteria	Betaproteobacteriales	Burkholderiaceae	Comamonas	NA
ASV.16S_0009	0.0680646	Bacteria	Proteobacteria	Gammaproteobacteria	Betaproteobacteriales	Burkholderiaceae	Achromobacter	NA
ASV.16S_0020	0.0551998	Bacteria	Proteobacteria	Gammaproteobacteria	Betaproteobacteriales	Burkholderiaceae	Burkholderia-Caballeronia-Paraburkholderia	NA
ASV.16S_0023	0.0530161	Bacteria	Proteobacteria	Alphaproteobacteria	Sphingomonadales	Sphingomonadaceae	Sphingomonas	NA
ASV.16S_0021	0.0407587	Bacteria	Proteobacteria	Gammaproteobacteria	Betaproteobacteriales	Burkholderiaceae	Burkholderia-Caballeronia-Paraburkholderia	NA
ASV.16S_0026	0.0352422	Bacteria	Proteobacteria	Alphaproteobacteria	Sphingomonadales	Sphingomonadaceae	Sphingomonas	NA
ASV.16S_0035	0.0302482	Bacteria	Proteobacteria	Alphaproteobacteria	Rhizobiales	Rhizobiaceae	Allorhizobium-Neorhizobium-Pararhizobium-Rhizobium	NA
ASV.16S_0034	0.0246382	Bacteria	Actinobacteria	Actinobacteria	Corynebacteriales	Mycobacteriaceae	Mycobacterium	NA
ASV.16S_0006	0.0226319	Bacteria	Proteobacteria	Gammaproteobacteria	Betaproteobacteriales	Burkholderiaceae	Achromobacter	NA
ASV.16S_0029	0.0216482	Bacteria	Actinobacteria	Actinobacteria	Micrococcales	Microbacteriaceae	Microbacterium	NA
ASV.16S_0036	0.0213096	Bacteria	Proteobacteria	Alphaproteobacteria	Rhizobiales	Beijerinckiaceae	Bosea	NA
ASV.16S_0018	0.016877	Bacteria	Proteobacteria	Alphaproteobacteria	Rhizobiales	Xanthobacteraceae	Azorhizobium	caulinodans
ASV.16S_0037	0.015555	Bacteria	Proteobacteria	Alphaproteobacteria	Rhizobiales	Beijerinckiaceae	Methylobacterium	NA
ASV.16S_0047	0.0124081	Bacteria	Proteobacteria	Alphaproteobacteria	Rhizobiales	Rhizobiaceae	Allorhizobium-Neorhizobium-Pararhizobium-Rhizobium	NA
ASV.16S_0058	0.0105393	Bacteria	Actinobacteria	Actinobacteria	Corynebacteriales	Mycobacteriaceae	Mycobacterium	NA
ASV.16S_0065	0.00958562	Bacteria	Proteobacteria	Alphaproteobacteria	Rhizobiales	Kaistiaceae	Kaistia	NA
ASV.16S_0039	-0.0122376	Bacteria	Proteobacteria	Gammaproteobacteria	Enterobacteriales	Enterobacteriaceae	Pantoea	ananatis
ASV.16S_0022	-0.012283	Bacteria	Proteobacteria	Alphaproteobacteria	Caulobacterales	Caulobacteraceae	Brevundimonas	NA
ASV.16S_0030	-0.0126475	Bacteria	Proteobacteria	Gammaproteobacteria	Enterobacteriales	Enterobacteriaceae	NA	NA
ASV.16S_0028	-0.0242229	Bacteria	Proteobacteria	Gammaproteobacteria	Enterobacteriales	Enterobacteriaceae	Pantoea	NA
ASV.16S_0010	-0.0327879	Bacteria	Proteobacteria	Alphaproteobacteria	Rhizobiales	Rhizobiaceae	Allorhizobium-Neorhizobium-Pararhizobium-Rhizobium	NA
ASV.16S_0012	-0.0401106	Bacteria	Proteobacteria	Gammaproteobacteria	Enterobacteriales	Enterobacteriaceae	Serratia	NA
ASV.16S_0007	-0.0699793	Bacteria	Proteobacteria	Gammaproteobacteria	Enterobacteriales	Enterobacteriaceae	Cedecea	NA
ASV.16S_0008	-0.085348	Bacteria	Proteobacteria	Gammaproteobacteria	Enterobacteriales	Enterobacteriaceae	Enterobacter	NA
ASV.16S_0004	-0.175952	Bacteria	Proteobacteria	Gammaproteobacteria	Enterobacteriales	Enterobacteriaceae	Enterobacter	NA
ASV.16S_0003	-0.220673	Bacteria	Proteobacteria	Gammaproteobacteria	Enterobacteriales	Enterobacteriaceae	Enterobacter	NA
ASV.16S_0002	-0.303372	Bacteria	Proteobacteria	Alphaproteobacteria	Rhizobiales	Rhizobiaceae	Falsochrobactrum	NA
ASV.16S_0001	-0.715846	Bacteria	Proteobacteria	Gammaproteobacteria	Betaproteobacteriales	Burkholderiaceae	Burkholderia-Caballeronia-Paraburkholderia	NA

### Sheet: Table S9
Table S9 Structural equation models.
Variables were power transformed to improve normality with power parameter determined by the Box–Cox method: ecosystem function (phosphorus), natural log transformed; duckweed abundance, natural log transformed. For trophic interactions, we coded the control treatment as the reference level so that the effects of all other treatments (parasitism and predation) were relative to the control. The SE…
Maximum likelihood	Link	Estimate	SE	z-value	P(>|z|)	CI_lower	CI_upper	Standardized coefficient
	Ecosystem function (phosphorus) ~ Duckweed abundance	-0.733	0.137	-5.335	0	-1.002	-0.463	-0.63	***
	Ecosystem function (phosphorus) ~ Predation	-0.607	0.254	-2.388	0.017	-1.104	-0.109	-0.31	*
	Duckweed abundance ~ Bacterial cPCoA 2	0.317	0.048	6.56	0	0.222	0.411	0.27	***
	Duckweed abundance ~ Parasitism	-1.277	0.158	-8.086	0	-1.587	-0.968	-0.76	***
	Duckweed abundance ~ Predation	0.243	0.074	3.272	0.001	0.098	0.389	0.14	**
	Duckweed abundance ~ Bacterial richness (ASVs)	-0.466	0.178	-2.618	0.009	-0.814	-0.117	-0.18	**
	Duckweed abundance ~ Bacterial abundance (OD)	-0.352	0.196	-1.796	0.073	-0.737	0.032	-0.12	†
	Bacterial cPCoA 2 ~ Parasitism	-0.908	0.132	-6.887	0	-1.166	-0.649	-0.65	***
	Bacterial richness (ASVs) ~ Parasitism	-0.466	0.076	-6.161	0	-0.614	-0.318	-0.71	***
	Bacterial abundance (OD) ~ Predation	-0.2	0.089	-2.245	0.025	-0.375	-0.025	-0.36	*
Bootstrapping (Fig. 3)	Link	Estimate	SE	z-value	P(>|z|)	CI_lower	CI_upper	Standardized coefficient
	Ecosystem function (phosphorus) ~ Duckweed abundance	-0.733	0.14	-5.249	0	-1.033	-0.47	-0.63	***
	Ecosystem function (phosphorus) ~ Predation	-0.607	0.25	-2.428	0.015	-1.06	-0.067	-0.31	*
	Duckweed abundance ~ Bacterial cPCoA 2	0.317	0.068	4.65	0	0.188	0.468	0.27	***
	Duckweed abundance ~ Parasitism	-1.277	0.173	-7.371	0	-1.582	-0.937	-0.76	***
	Duckweed abundance ~ Predation	0.243	0.088	2.751	0.006	0.052	0.397	0.14	**
	Duckweed abundance ~ Bacterial richness (ASVs)	-0.466	0.219	-2.127	0.033	-0.874	0.024	-0.18	*
	Duckweed abundance ~ Bacterial abundance (OD)	-0.352	0.218	-1.616	0.106	-0.777	0.096	-0.12
	Bacterial cPCoA 2 ~ Parasitism	-0.908	0.128	-7.11	0	-1.151	-0.647	-0.65	***
	Bacterial richness (ASVs) ~ Parasitism	-0.466	0.076	-6.103	0	-0.621	-0.321	-0.71	***
	Bacterial abundance (OD) ~ Predation	-0.2	0.089	-2.242	0.025	-0.377	-0.028	-0.36	*
